# Identification of a Female-produced Sex Attractant Pheromone of the Winter Firefly, *Photinus corrusca*

**DOI:** 10.1101/2022.12.07.519461

**Authors:** Sarah E. Lower, Gregory M. Pask, Kyle Arriola, Sean Halloran, Hannah Holmes, Daphné C. Halley, Yiyu Zheng, Douglas B. Collins, Jocelyn G. Millar

## Abstract

Firefly flashes are well-known visual signals used by these insects to find, identify, and choose mates. However, many firefly species have lost the ability to produce light as adults. These “unlighted” species generally lack developed adult light organs, are diurnal rather than nocturnal, and are believed to use volatile pheromones acting over a distance to locate mates. While cuticular hydrocarbons, which may function in mate recognition at close range, have been examined for a handful of the over 2000 extant firefly species, no volatile pheromone has ever been identified. In this study, using coupled gas chromatography - electroantennographic detection, we detected a single female-emitted compound that elicited antennal responses from wild-caught male winter fireflies, *Photinus corrusca*. The compound was identified as (1*S*)-*exo*-3-hydroxycamphor (hydroxycamphor). In field trials at two sites across the species’ eastern North American range, large numbers of male *P. corrusca* were attracted to synthesized hydroxycamphor, verifying its function as a volatile sex attractant pheromone. Males spent more time in contact with lures treated with synthesized hydroxycamphor than those treated with solvent only in laboratory two-choice assays. Further, using single sensillum recordings, we characterized a pheromone-sensitive odorant receptor neuron in a specific olfactory sensillum on male *P. corrusca* antennae and demonstrated its sensitivity to hydroxycamphor. Thus, this study has identified the first volatile pheromone and its corresponding sensory neuron for any firefly species, and provides a tool for monitoring *P. corrusca* populations for conservation, and further inquiry into the chemical and cellular bases for sexual communication among fireflies.
