## Supplementary Tables for "Identification of a Female-produced Sex Attractant Pheromone of the Winter Firefly, *Photinus corrusca*"

### Sheet: Table S1. Average tempdaylength
Table S1. Average high and low temperatures and day length by month for Lewisburg, PA
Month	Average High (F)	Average Low (F)	Day length (hours)
Mar	49	31	12
Apr	62	41	13
May	72	50	14
Source: weatherspark.com

### Sheet: Table S2. Aeration Specimens 20
Table S2. Specimens collected and sent to University of California Riverside 2021								Carcass retained in SEL molecular collection?
Unique Identifier	Species	Sex	Collection Date*	Collection Location*	Collected By	Experimental details	Note
Pcorr28_2021_03-04_M	Photinus corrusca	male	March - April 2021	USA: Union Co./Montour Co., PA	S. Lower; M. Benowitz-Fredericks	Male source of antenna that responded to female Pcorr30	attracted to Pcorr30F; kept in mating cage with groups of males; sent to UCRiverside 5.11.21	No
Pcorr29_2021_03-04_M	Photinus corrusca	male	March - April 2021	USA: Union Co./Montour Co., PA	S. Lower; M. Benowitz-Fredericks	Male was aerated, no compound was in the extract	attracted to Pcorr30F; kept in mating cage with groups of males; sent to UCRiverside 5.11.21	Yes
Pcorr30_2021_03-04_F	Photinus corrusca	female	March 26, 2021	USA: Montour Co., PA	M. Benowitz-Fredericks	Female that emitted the compound with male antennal response from Pcorr28, 37 & 59	aka F#16.2021; sent to UCRiverside 5.11.21	Yes
Pcorr31_2021_03-04_M	Photinus corrusca	male	March - April 2021	USA: Union Co./Montour Co., PA	S. Lower; M. Benowitz-Fredericks	Male was aerated, no compound was in the extract	attracted to container of Pcorr33F (tried to mate with it); kept in mating cage with groups of males; sent to UCRiverside 5.11.21	Yes
Pcorr33_2021_03-04_F	Photinus corrusca	female	March 26, 2021	USA: Montour Co., PA	M. Benowitz-Fredericks	Female that also produced compound, female source of antenna that did NOT respond to female extract (Pcorr30)	aka F#18.2021; sent to UCRiverside 5.11.21	Yes
Pcorr34_2021_03-04_F	Photinus corrusca	female	March 26, 2021	USA: Union Co., PA	S. Lower	Female that also produced compound, not used in GC-EADs	aka F#11.2021; sent to UCRiverside 5.11.21	Yes
Pcorr36_2021_03-04_F	Photinus corrusca	female	March 30, 2021	USA: Union Co., PA	S. Lower	Female that also produced compound, not used in GC-EADs	aka F#9.2021; sent to UCRiverside 5.11.21	Yes
Pcorr37_2021_03-04_M	Photinus corrusca	male	March - April 2021	USA: Union Co./Montour Co., PA	S. Lower; M. Benowitz-Fredericks	Male source of antennae that also responded to female extract (Pcorr30)	kept in mating cage with groups of males; sent to UCRiverside 5.11.21	Yes
Pcorr38_2021_03-04_F	Photinus corrusca	female	April 6, 2021	USA: Union Co., PA	S. Lower	Female that also produced compound, not used in GC-EADs	aka F#21.2021; sent to UCRiverside 5.11.21	Yes
Pcorr39_2021_03-04_F	Photinus corrusca	female	March 26 or 30, 2021	USA: Union Co./Montour Co., PA	S. Lower; M. Benowitz-Fredericks	Female that also produced compound, not used in GC-EADs	aka F#15.2021 or F#17.2021; sent to UCRiverside 5.11.21	Yes
Pcorr40_2021_03-04_F	Photinus corrusca	female	March 26 or 30, 2021	USA: Union Co./Montour Co., PA	S. Lower; M. Benowitz-Fredericks	Female that also produced compound, not used in GC-EADs	aka F#15.2021 or F#17.2021 (dangled in mating cage); sent to UCRiverside 5.11.21	Yes
Pcorr58_2021_03-04_M	Photinus corrusca	male	March - April 2021	USA: Union Co./Montour Co., PA	S. Lower; M. Benowitz-Fredericks	Male was aerated, no compound was in the extract	sent to UCRiverside 5.25.21	Yes
Pcorr59_2021_03-04_M	Photinus corrusca	male	March - April 2021	USA: Union Co./Montour Co., PA	S. Lower; M. Benowitz-Fredericks	Male source of antennae that also responded to female extract (Pcorr30)	sent to UCRiverside 5.25.21	Yes
Pcorr70_2021_03-04_M	Photinus corrusca	male	March - April 2021	USA: Union Co./Montour Co., PA	S. Lower; M. Benowitz-Fredericks	Male was aerated, no compound was in the extract	sent to UCRiverside 5.25.21	Yes
Pcorr71_2021_03-04_M	Photinus corrusca	male	March - April 2021	USA: Union Co./Montour Co., PA	S. Lower; M. Benowitz-Fredericks	Male source of antennae that responded to synthetic pheromone	sent to UCRiverside 5.25.21	Yes
*Individuals with a range of collection dates were tested in aggregate in mating cages so specific collection dates/locations could not be tracked

### Sheet: Table S3. Aeration Specimens 20
Table S3. Specimens collected and aerated at Bucknell University 2022							Carcass retained in SEL molecular collection?
Unique Identifier	Species	Sex	Collection Date	Collection Location*	Collected By	Experimental details
Pcorr05_2022_02-23_F	Photinus corrusca	female	Februrary 23, 2022	USA: Union Co., PA	S. Lower, H. Holmes	Female that produced compound, GC-MS	Yes
Pcorr10_2022_03-01_M	Photinus corrusca	male	March 1, 2022	USA: Union Co., PA	S. Lower, V. Svistunov	Male that did not produce compound, GC-MS	Yes
Pcorr22_2022_03-08_F	Photinus corrusca	female	March 8, 2022	USA: Union Co., PA	S. Lower, V. Svistunov	Female that produced compound, GC-MS	Yes
Pcorr49_2022_05-05_F	Photinus corrusca	female	May 5, 2022	USA: Union Co., PA	S. Lower, H. Holmes	Female that produced compound, GC-MS	Yes
Pcorr53_2022_05-05_M	Photinus corrusca	male	May 5, 2022	USA: Union Co., PA	S. Lower, H. Holmes	Male that did not produce compound, GC-MS	Yes

### Sheet: Table S4. Bioassay Specimen
Table S4. Photinus corrusca specimens used in lab bioassays
Specimen #	Location	Date	Temperature (F)	Sex	Collected By
1	USA: Union Co., PA	2.22.2022	45	male	S. Lower, V. Svistunov
9	USA: Union Co., PA	3.1.2022	49	male	S. Lower
11	USA: Union Co., PA	3.1.2022	49	male	S. Lower
14	USA: Union Co., PA	3.2.2022	49	male	S. Lower
21	USA: Union Co., PA	3.8.2022	49	male	S. Lower
23	USA: Union Co., PA	3.8.2022	49	male	S. Lower
26	USA: Union Co., PA	2022-03-01	NR	male	S. Lower
27	USA: Union Co., PA	2022-03-01	NR	male	S. Lower
29	USA: Union Co., PA	3.29.2022	40	male	S. Lower
50	USA: Union Co., PA	5.5.2022	69	male	S. Lower
NR = not recorded

### Sheet: Table S5. PA field trial data
Table S5. Results of PA field trials (5.14.22)
Trap ID	Sex	Treatment	N individuals captured
31	m	Solvent	0
32	m	Solvent + Pheromone	24
33	m	Solvent	0
34	m	Solvent + Pheromone	12
35	m	Solvent	0
36	m	Solvent + Pheromone	12
37	m	Solvent	0
38	m	Solvent + Pheromone	15
39	m	Solvent	0
40	m	Solvent + Pheromone	11

### Sheet: Table S6. VT field trial data
Table S6. Results of VT field trials (5.20.22)
Sex	Treatment	N individuals captured
m	Solvent	0
m	Solvent + Pheromone	16
m	Solvent	0
m	Solvent + Pheromone	11
m	Solvent	0
m	Solvent + Pheromone	8
m	Solvent	0
m	Solvent + Pheromone	5
m	Solvent	0
m	Solvent + Pheromone	5
